# Efficient long-range conduction in cable bacteria through nickel protein wires

**DOI:** 10.1101/2020.10.23.351973

**Authors:** Henricus T. S. Boschker, Perran L.M. Cook, Lubos Polerecky, Raghavendran Thiruvallur Eachambadi, Helena Lozano, Silvia Hidalgo-Martinez, Dmitry Khalenkow, Valentina Spampinato, Nathalie Claes, Paromita Kundu, Da Wang, Sara Bals, Karina K. Sand, Francesca Cavezza, Tom Hauffman, Jesper Tataru Bjerg, Andre G. Skirtach, Kamila Kochan, Merrilyn McKee, Bayden Wood, Diana Bedolla, Alessandra Gianoncelli, Nicole M.J. Geerlings, Nani Van Gerven, Han Remaut, Jeanine S. Geelhoed, Ruben Millan-Solsona, Laura Fumagalli, Lars-Peter Nielsen, Alexis Franquet, Jean V. Manca, Gabriel Gomila, Filip J. R. Meysman

## Abstract

Filamentous cable bacteria display unrivalled long-range electron transport, generating electrical currents over centimeter distances through a highly ordered network of fibers embedded in their cell envelope. The conductivity of these periplasmic wires is exceptionally high for a biological material, but their chemical structure and underlying electron transport mechanism remain unresolved. Here, we combine high-resolution microscopy, spectroscopy, and chemical imaging on individual cable bacterium filaments to demonstrate that the periplasmic wires consist of a conductive protein core surrounded by an insulating shell layer. The core proteins contain a sulfur-ligated nickel cofactor, and conductivity decreases when nickel is oxidized or selectively removed. The involvement of nickel as the active metal in biological conduction is remarkable, and suggests a hitherto unknown form of electron transport that enables efficient conduction in centimeter-long protein structures.
