## Supplementary Table 2 and 3 for "Efficient long-range conduction in cable bacteria through nickel protein wires"

### Sheet: Suppl Table 2 positive mode
Depth profile type	ToF-SIMS assignment	Center Mass	Expected Mass	Resolution	Description*	Orbitrap-SIMS assignment**	Used in PCA	Literature
Fragments associated with protein layer (depth profile type 1)
	NH_3+	17.0261	17.026	6296			+
	NH_4+	18.0354	18.0338	4220
	C_2H_3+	27.0232	27.0229	5678
	CH_2N+	28.0188	28.0182	5508	G		+	1,3,4
	C_2H_4+	28.0307	28.0308	6805
	CH_3N+	29.026	29.026	6600
	C_2H_5+	29.0396	29.0386	5421
	CH_4N+	30.0353	30.0338	5308	DERMSHYFKLG		+	1,3,4
	CH_5N+	31.0422	31.0417	5498
	C_3H_5+	41.0396	41.0386	5967
	C_2H_4N+	42.035	42.0338	6257	AF		+	1,3,4
	CH_3N_2+	43.0296	43.0291	7346	R		+	1,3,4
	C_2H_5N+	43.0419	43.0417	7598
	CH_2NO+	44.0141	44.0131	6666	N		+	1,3,4
	CH_4N_2+	44.0372	44.0369	7156	R		+	1,3,4
	C_2H_6N+	44.0518	44.0495	5544	ALFYHSMKDE		+	1,3,4
	C_4H_2+	50.0147	50.0151	6459
	C_4H_3+	51.0233	51.0229	6649			+
	C_4H_5+	53.0401	53.0386	6492		OT+
	C_3H_4N+	54.0344	54.0338	6982		OT+
	C_3H_3O+	55.0198	55.0178	6523		OT+
	C_3H_6N+	56.0558	56.0495	5476	FKM	OT+	+	1,3,4
	C_3H_8N+	58.0682	58.0651	5273	E	OT+	+	1,3,4
	C_3H_7O+	59.0504	59.0491	5984		OT+
	CH_6N_3+	60.0584	60.0556	5789	R	OT+	+	1,3,4
	C_2H_5S+	61.0099	61.0106	8587	M	OT ND, mainly C5H+		1,3,4
	C_5H_5+	65.0401	65.0386	6324		OT+
	C_4H_6N+	68.0526	68.0495	5651	P	OT+	+	1,3,4
	C_4H_5O+	69.036	69.0335	5835	T	OT not pure, mainly C_3H_5N_2+		1,3,4
	C_5H_9+	69.0744	69.0699	5594	O	OT+		1,3,4
	C_3H_4NO+	70.0337	70.0287	4531	P	OT+	+	1,3,4
	C_4H_8N+	70.0714	70.0651	4699	P	OT+	+	1,3,4
	C_4H_10N+	72.086	72.0808	4830	V	OT+	+	1,3,4
	C_2H_7N_3+	73.065	73.0634	7407	R	OT not pure
	C_3H_8NO+	74.0665	74.06	4532	T	OT+	+	1,3,4
	C_5H_6N+	80.0526	80.0495	5321	P	OT+	+	1,3,4
	C_4H_7N_2+	83.0605	83.0604	3719	V	OT+	+	1,3,4
	C_4H_6NO+	84.0484	84.0444	5261	EQ	OT+	+	1,3,4
	C_5H_10N+	84.0873	84.0808	5564	K	OT+	+	1,3,4
	C_5H_12N+	86.104	86.0964	5111	IL	OT+	+	1,3,4
	C_4H_10N_3+	100.089	100.087	4699	R	OT not pure, mainly C_5H_10NO+		1,3,4
	C_4H_8NO_2+	102.051	102.055	3762	E	OT ND, is C8H6+		1,3,4
	C_7H_7O+	107.047	107.049	8294	Y (aromatic amino acid)	OT+	+	1,3,4
	C_5H_8N_3+	110.08	110.071	2850	RH	OT not pure		1,3,4
	C_8H_10N+	120.086	120.081	6296	F (aromatic amino acid)	OT+	+	1,3,4
	C_9H_8N+	130.067	130.065	6515	W (aromatic amino acid)	OT+	+	1,3,4
	C_8H_10NO+	136.09	136.076	9124		OT+
Fragments associated with Ni/S-peak (depth profile type 2)
	Ni+	57.9355	57.9348	7531	58Ni, 60Ni, 61Ni, 62Ni (64Ni shows mass interference from Zn)	OT+ (58Ni, 60Ni)	+
Fragments associated with polysaccharide rich layer (depth profile type 3)
	O+	15.9945	15.9944	5128
	OH+	17.0019	17.0022	6322
	H_3O+	19.0186	19.0178	5020			+	2
	CHO+	29.0023	29.0022	5874			+	2
	CH_2O+	30.0098	30.01	7447			+	2
	CH_3O+	31.0209	31.0178	5800			+	2
	C_2H_2O+	42.0103	42.01	6333			+	2
	C_3H_5O+	45.0348	45.0335	6660			+	2
	C_2H_5O_2+	61.0306	61.0284	6665		OT ND	+	2
	C_3H_3O_2+	71.0104	71.0128	30992		OT+	+	2
	C_3H_5O_2+	73.0304	73.0284	7400		OT+	+	2
	CHO_2Na_2+	90.9803	90.9766	6495		OT ND
	C_4H_2O_2Na+	104.999	104.995	6057		OT ND
Other fibre sheath fragments (other depth profiles and general fragments ***)
	H+	1.00664	1.00728	2113
	C+	11.9995	11.9995	4465
	CH+	13.0074	13.0073	4781
	N+	14.0028	14.0025	4424
	CH_2+	14.015	14.0151	5135
	NH+	15.0105	15.0104	5452
	CH_3+	15.0232	15.0229	5101
	NH_2+	16.018	16.0182	5463
	C_2H_2+	26.0148	26.0151	5950			+
	CHN+	27.0098	27.0104	7686
	P+	30.9743	30.9732	5269	Poly-P, DNA, RNA
	CH_3Na+	38.0151	38.0127	6328
	C_3H_2+	38.0151	38.0151	6456
	C_2H_2O+	42.0103	42.01	6333
	C_2H_3O+	43.0186	43.0178	7289
	C_3H_7+	43.0557	43.0542	6633
	CHS+	44.9798	44.9793	6969	C
	C_2H_5O+	45.0348	45.0335	6660
	PO+	46.9687	46.9681	6422	Poly-P, DNA, RNA
	C_3HO+	53.0018	53.0022	6343		OT+
	C_4H_7+	55.0566	55.0542	6089		OT+
	Fe+	55.9352	55.9344	6623	54Fe, 56Fe	OT ND	+
	C_3H_5O+	57.0356	57.0335	6560		OT+
	C_4H_9+	57.0715	57.0699	7715		OT+
	C_2H_3S+	58.9902	58.995	5509	C	OT+
	C_3H_8O+	60.0583	60.057	5791		OT ND
	Cu+	62.9294	62.9291	7698	63Cu, 65Cu	OT+	+
	CH_2N_2O_2+	74.0128	74.0111	5339		OT ND, mainly C6H2
	C_6H_3+	75.0242	75.0229	7948		OT+
	C_6H_5+	77.0401	77.0386	6432		OT+
	C_6H_6+	78.0431	78.0464	4120		OT not pure
	C_3H_7N_2O+	87.0502	87.0553	6357	N	OT not pure
	C_3H_6NO_2+	88.0165	88.0393	20129	D	OT not pure
	C_7H_7+	91.0549	91.0542	7313		OT+
	C_4H_4NO_2+	98.0224	98.0237	4841	N	OT not pure, mainly C_8H_2+
	C_4H_7N_2O_2+	115.053	115.05	6337	G	OT ND, is C9H7-
Fragments most likely mainly derived from medium, wafer and sediment matrix
	Na+	22.9904	22.9892	8133	Salt
	Mg+	23.984	23.9845	5418	Salt, Sediment mineral
	Al+	26.9819	26.981	6284	Sediment mineral
	Si+	27.9771	27.9764	5170	Sediment mineral
	K+	38.9662	38.9632	5968	Salt
	Ca+	39.9625	39.962	6052	Salt, Sediment mineral
	NaCl+	57.9581	57.9581	7671	Salt	OT ND
	KNa+	61.9533	61.9529	7308	Salt	OT ND
	Na_2O+	61.9754	61.9739	6939	Salt	OT+
	Na_2OH+	62.985	62.9817	6401	Salt	OT+
	NaO_3H+	71.9851	71.9818	6558	Salt	OT+
	KNaOH+	78.9585	78.9557	6619	Salt	OT+
	Na_2Cl+	80.9521	80.9478	8622	Salt	OT+
	K_2NaSO_4+	196.869	196.868	6914	Salt	OT+
	Au+	196.968	196.966	9445	Wafer	OT+
	Au_3+	590.901	590.899	10181	Wafer	OT+
Number of fragments		71
* Specific amino acid fragments are described with 1 letter code
** Orbitrap-SIMS does not show signal for mass < ~55, and sensitivity is less than for ToF-SIMS. OT+ = positive indentification, OT ND = not detected, OT not pure, detected but not pure (> 25% other fragment(s))
*** Other depth profiles include: a) general organic fragments that do show depth profiles similar to C_2H_2+ (Fig 1), b) atmospheric impurity fragments that show a sharp peak at the surface, c) Poly-P, DNA and RNA derived fragments that show variable depth profiles between runs

### Sheet: Suppl Table 3 negative mode
Depth profile type	ToF-SIMS assignment	Center Mass	Expected Mass	Resolution	Description	Orbitrap-SIMS assignment *	Used in PCA	Literature
Fragments associated with protein layer (depth profile type 1)
	NH-	15.0108	15.0114	5326			+
	NH_2-	16.0197	16.0193	4700
	CN-	26.0054	26.0036	5024			+
	C_2N-	38.004	38.0036	6772			+
	CH_2N-	28.0214	28.0193	4974
	C_2HN-	39.0121	39.0114	6923			+
	C_2H_2N-	40.0215	40.0193	5629			+
	CHN_2-	41.0238	41.0145	6517
	CNO-	42.006	41.9985	4558	Amide/protein		+
	CH_2NO-	44.0249	44.0142	4892			+
	CH_3S-	46.9991	46.9961	5725			+
	C_3N-	50.0091	50.0036	6438			+
	C_3H_2N-	52.0262	52.0193	6505			+
	C_3H_4N-	54.0388	54.0349	5487			+
	C_2H_2NO-	56.0184	56.0142	4699			+
	C_2H_4NO-	58.0426	58.0298	4558			+
	C_4N-	62.0041	62.0036	10888		OT ND
	C_4H_2N-	64.0211	64.0193	9925		OT+	+
	C_3NO-	65.9996	65.9985	7074			+
	C_4H_4N-	66.0375	66.0349	6980		OT+	+
	C_3H_3N_2-	67.0336	67.0302	8917		OT+
	C_3H_2NO-	68.0189	68.0142	6774		OT+	+
	C_3H_4NO-	70.0493	70.0298	5383		OT+	+
	C_3NO_2-	81.9924	81.9935	15944		OT ND
	C_4H_4NO-	82.0354	82.0298	6296		OT+	+
	C_3H_4NO_2-	86.0367	86.0248	6947		OT ND
	C_4H_6NO_2-	100.049	100.04	7560		OT ND
Fragments associated with Ni/S-peak (depth profile type 2)
	S-	31.9724	31.9726	6530	32S and 34S		+
	HS-	32.9817	32.9804	5571
	SN-	45.9734	45.9757	7069
	C_2S-	55.9744	55.9726	7678
	C_2HS-	56.9791	56.9804	7623			+
	Ni-	57.9373	57.9359	7349
	CSN-	57.9822	57.9757	6476			+
	S_2-	63.9415	63.9447	8554		OT+	+
	HS_2-	64.9552	64.9525	6305		OT+
	C_3S-	67.9731	67.9726	12297		OT ND
	CS_2-	75.9467	75.9447	6344		OT ND
	S_2N-	77.9456	77.9478	5383		OT ND
	C_3SN-	81.9756	81.9757	9207		OT+
	CNNi-	83.9361	83.939	7128		OT ND	+
	C_2S_2-	87.9459	87.9447	7453		OT+	+
	C_2HS_2-	88.9525	88.9525	10401		OT+	+
	NiS-	89.9097	89.908	10057	58Ni and 60 Ni	OT+
	C_2N_2Ni-	109.947	109.942	7384		OT+	+
	CSNNi-	115.912	115.911	6567		OT+	+
	CH_2SONi-	119.909	119.919	5929		OT ND
	NiS_2-	121.878	121.88	9268	58Ni and 60 Ni	OT+
	CSNONi-	131.907	131.906	9558		OT+
	NiS_3-	153.849	153.852	13519	58Ni and 60 Ni	OT+
	CNONi_2-	157.87	157.869	6626		OT ND
	Ni_2S_2-	179.76	179.76	4745	58Ni and 60 Ni	OT ND
	Ni_2S_3-	211.784	211.787	7479	58Ni and 60 Ni	OT ND
	Ni_3S_3-	269.734	269.723	7678	58Ni and 60 Ni	OT+	+
	Ni_4S_4-	359.652	359.63	12770	58Ni and 60 Ni	OT ND
	Ni_5S_4-	417.579	417.566	7737	58Ni and 60 Ni	OT ND
	Ni_6S_5-	507.489	507.473	8625	58Ni and 60 Ni	OT ND
Fragments associated with polysaccharide rich layer (depth profile type 3)
	CHO-	29.0044	29.0033	5573			+
	CH_3O-	31.0201	31.0189	5522
	C_2HO-	41.0027	41.0033	6638			+
	C_2H_3O-	43.0211	43.0189	5551			+
	C_2O-	39.9958	39.9955	7279			+
	CHO_2-	45	44.9982	6221			+
	C_3HO-	53.0044	53.0033	7209			+
	C_3H_3O-	55.021	55.0189	6480			+
	C_2HO_2-	57.0024	56.9982	6684			+
	C_2H_2O_2-	58.008	58.006	6621			+
	C_2H_3O_2-	59.0173	59.0139	5871			+
	C_2H_4O_2-	60.0192	60.0217	8100		OT+	+
	C_3HO_2-	69.0009	68.9982	6505		OT+
	C_3H_2O_2-	70.0075	70.006	6678		OT ND	+
	C_3H_3O_2-	71.0197	71.0139	6170		OT+	+
	C_2HO_3-	72.994	72.9931	7703		OT+	+
	C_3H_5O_2-	73.0302	73.0295	7660		OT+
	C_4H_2O_2-	82.0063	82.006	11925		OT+	+
	C_4H_3O_2-	83.0136	83.0139	7610		OT+	+
	C_4H_5O_2-	85.0421	85.0295	5162		OT+	+
	C_3H_3O_3-	87.0121	87.0088	6713		OT+	+
	C_4H_3O_3-	99.0085	99.0088	5707		OT+	+
	C_4H_5O_3-	101.032	101.024	5223		OT+	+
Other fibre sheath fragments (other depth profiles and general fragments**)
	H-	1.00749	1.00837	1799
	C-	11.9998	12.0005	4729
	CH-	13.0078	13.0084	5026
	CH_2-	14.016	14.0162	4890
	NH-	15.0108	15.0114	5326
	CH_3-	15.0292	15.024	2608
	O-	15.9954	15.9955	5890
	OH-	17.0029	17.0033	5909
	H_3O-	19.02	19.0189	5299
	C_2-	24.0003	24.0005	5979
	C_2H-	25.0085	25.0084	6097
	C_2H_3-	27.0258	27.024	4926
	NO-	29.9983	29.9985	7238
	CH_4N-	30.0393	30.0349	3420
	P-	30.974	30.9743	6089	Poly-P, DNA, RNA
	C_3-	36.0009	36.0005	6637
	C_3H-	37.0087	37.0084	6401
	C_2N-	38.004	38.0036	6772
	C_3H_2-	38.0166	38.0162	7148
	C_3H_3-	39.0257	39.024	6385
	C_2O-	39.9958	39.9955	7279
	CN_2-	40.0076	40.0067	7884
	CP-	42.9752	42.9743	6238
	CHS-	44.9828	44.9804	199431
	PO-	46.9697	46.9692	6771	Poly-P, DNA, RNA
	POH-	47.9784	47.977	11592	Poly-P, DNA, RNA
	C_4-	48.0012	48.0005	6997
	C_4H-	49.0092	49.0084	6861
	H_3O_3-	51.0081	51.0088	5706
	C_4H_3-	51.0254	51.024	6597
	C_3O-	51.9961	51.9955	7557
	C_4H_5-	53.0415	53.0397	5816
	C_3H_2O-	54.0136	54.0111	7069
	C_4H_8-	56.0655	56.0631	4475
	C_3H_5O-	57.0425	57.0346	6582
	C_5-	60.0009	60.0005	8015		OT+
	C_5H-	61.0109	61.0084	6234		OT ND
	PO_2-	62.9672	62.9641	6817	Poly-P, DNA, RNA	OT+
	C_3N_2-	64.0076	64.0067	8248		OT+
	C_4HO-	65.0011	65.0033	11225		OT+
	C_3HN_2-	65.0198	65.0145	7340		OT+
	C_3NO-	65.9996	65.9985	7074		OT+
	C_2N_3-	66.0118	66.0098	9457		OT+
	C_4H_3O-	67.0196	67.0189	8585		OT+
	C_4H_5O-	69.0369	69.0346	7458		OT+
	C_2HSN-	70.9843	70.9835	9031		OT+
	C_6H-	73.0099	73.0084	11910		OT+
	C_5N-	74.0077	74.0036	6572		OT+
	C_2H_3O_3-	75.0132	75.0088	16275		OT+
	C_5H_4N_5-	134.068	134.047	5787	Adenine, DNA, RNA	OT+		6,7
	C_5H_3N_5O-	149.048	149.034	6900		OT+
	C_5H_4N_5O-	150.071	150.042	5915	Guanine, DNA, RNA	OT+		6,7
	C_4N_3-	90.011	90.0098	7404		OT+
	C_4H_2N_4-	106.04	106.028	6691		OT+
	C_4H_3N_2O_2-	111.025	111.02	6074	Uracil, RNA	OT not pure		6,7
	C_5H_5O_3-	113.036	113.024	4342		OT not pure
	C_5H_5N_2O_2-	125.038	125.036	4028	Thymidine, DNA	OT not pure		6,7
	P_2O_6H-	158.931	158.925	7110	Poly-P, DNA, RNA	OT+
	NaP_2O_6-	180.912	180.907	7343	Poly-P, DNA, RNA	OT+
	C_16H_29O_2-	253.223	253.217	6938	Lipid (only in intact CB)			5
	C_16H_31O_2-	255.241	255.233	9631	Lipid (only in intact CB)			5
Fragments most likely mainly derived from medium, wafer and sediment matrix
	Cl-	34.9703	34.9694	5893	Salt
	SO-	47.9678	47.9675	7818	Salt
	NaCl-	57.9596	57.9592	8150	Salt
	SO_2-	63.9645	63.9624	6592	Salt
	SO_3-	79.9618	79.9574	5018	Salt	OT+
	C_2H_3SO_2-	90.9932	90.9859	7533	SDS	OT ND
	NaClCl-	92.9294	92.928	7685	Salt	OT+
	SO_4H-	96.9682	96.9601	5464	Salt	OT+
	NaSO_4-	118.951	118.942	6832	Salt	OT+
	Au-	197.004	196.967	6873	Wafer	OT+
	Au_2-	393.933	393.934	7980	Wafer	OT+
	Au_3-	590.892	590.9	7407	Wafer	OT+
Number of fragments		173
* Orbitrap-SIMS does not show signal for mass < ~55, and sensitivity is less than for ToF-SIMS. OT+ = positive indentification, OT ND = not detected, OT not pure, detected but not pure (> 25% other fragment(s))
** Other depth profiles include: a) general organic fragments that do show depth profiles similar to C_2H- (Fig 1), b) atmospheric impurity fragments that show a sharp peak at the surface, c) Poly-P, DNA and RNA derived fragments that show variable depth profiles between runs
